# Maternal exposure to cigarette smoking induces immediate and durable changes in placental DNA methylation affecting enhancer and imprinting control regions

**DOI:** 10.1101/852186

**Authors:** Sophie Rousseaux, Emie Seyve, Florent Chuffart, Ekaterina Bourova-Flin, Meriem Benmerad, Marie-Aline Charles, Anne Forhan, Barbara Heude, Valérie Siroux, Remy Slama, Jorg Tost, Daniel Vaiman, Saadi Khochbin, Johanna Lepeule, the EDEN mother-child cohort study group

**Affiliations:** Univ. Grenoble Alpes, Inserm, CNRS, IAB, 38000 Grenoble, France; Inserm U1153, Early Origins of Child Health and Development team, Research Center for Epidemiology and Biostatistics Sorbonne Paris Cité (CRESS), Paris Descartes University, Villejuif, France; Laboratory for Epigenetics and Environment, Centre National de Recherche en Gnomique Humaine, CEA – Institut de Biologie François Jacob, Evry, France; Genomics, Epigenetics and Physiopathology of Reproduction, Institut Cochin, U1016 Inserm – UMR 8104 CNRS – Paris-Descartes University, Paris, France

## Abstract

**Objective:** Exposure to cigarette smoking during pregnancy has been robustly associated with cord blood DNA methylation. However, little is known about such effects on the placenta; in particular, whether cigarette smoking before pregnancy could also induce epigenetic alterations in the placenta of former smokers is unknown.

**Design and results:** Placental DNA methylation levels were measured in 568 women and compared among non-smokers and women either smoking during their pregnancy or who had ceased smoking before pregnancy. An Epigenome Wide Association Study identified 344 Differentially Methylated Regions (DMRs) significantly associated with maternal smoking status. Among these 344 DMRs, 262 showed “reversible” alterations of DNA methylation, only present in the placenta of current smokers, whereas 44 were also found altered in former smokers, whose placenta had not been exposed directly to cigarette smoking. This observation was further supported by a significant demethylation of *LINE-1* sequences in the placentas of both current (−0.43 (−0.83 to −0.02)) and former smokers (−0.55 (−1.02 to −0.08)) compared to nonsmokers. A comparative analysis of the epigenome landscape based on the ENCODE placenta data demonstrated an enrichment of all 344 DMRs in enhancers histone marks. Additionally, smoking-associated DMRs were found near and/or overlapping with 13 imprinting gene clusters encompassing 18 imprinted genes.

**Conclusions:** DNA methylation patterns alterations were found in 344 genomic regions in the placenta of women smoking during their pregnancy, including 44 DMRs and *LINE-1* elements, where methylation changes persisted in former smokers, supporting the hypothesis of an “epigenetic memory” of exposure to cigarette smoking before pregnancy. Enhancers regions, including imprinting control regions were also particularly affected by placenta methylation changes associated to smoking, suggesting a biological basis for the sensitivity of these regions to tobacco exposure and mechanisms by which fetal development could be impacted.
