## Supplementary material for "Maternal exposure to cigarette smoking induces immediate and durable changes in placental DNA methylation affecting enhancer and imprinting control regions": Table2_online

### Sheet: table2
Table 2: Imprinted genes whose ICR and/or promoters are affected by tobacco-induced altered DNA methylation profiles.
gene_name	gene symbol	title	location	type	DMR (our paper) (hg19)	nb of significant probes in our DMR	delta methylation in smoker versus never-smoker (our study)	expressed allele (from db)	ICR methylation (from db)	DB	Differentially methylated ICR (Court et al. 2014)	distance between our DMR and ICR (Court et al. 2014)	Differentially methylated ICR (Pervjakova et al. 2016)	distance between our DMR and ICR (Pervjakova et al 2016)	match with ICR defined by MetaImprint (if match: size of th ICR, if no match: distance from closest ICR)	xx
NNAT	NNAT	neuronatin	20q11.23	protein-coding	chr20:36148320-36149272	33	S-	P	M	otago/gi	chr20:36149618-36149938	<1kb	chr20:36148604-36150528	<1kb	match NNAT
BLCAP	BLCAP	BLCAP, apoptosis inducing factor	20q11.23	protein-coding	chr20:36152813-36154223	8	S-	M or P (isoform dependent)		otago/gi
SGCE	SGCE	sarcoglycan epsilon	7q21.3	protein-coding	chr7:94284258-94285521	37	S+	P		otago/gi	chr7:94285559-94287422	<2kb	chr7:94285537-94287960	<2kb	match (150Mb ICR)
PEG10	PEG10	paternally expressed 10	7q21.3	protein-coding	chr7:94284258-94285521		S+	P	M	otago/gi
H19	H19	H19, imprinted maternally expressed transcript (non-protein coding)	11p15.5	ncRNA	chr11:2017483-2018248	9	FS- S-	M	P	otago/gi	chr11:2019655-2020114	<2kb	chr11:2018812-2024740	<5kb	match (500Mb ICR)
MIR675-3p	MIR675	microRNA 675	11p15.5	ncRNA	chr11:2017483-2018248	9	FS- S-			otago	chr11:2020729-2020894	<3kb
MIR675-5p					chr11:2017483-2018248	9	FS- S-	M		otago	chr11:2021207-2024349	<5kb
SLC22A18	SLC22A18	solute carrier family 22 member 18	11p15.4	protein-coding	chr11:2924523-2925769	12	S-	M		otago/gi	chr11:2721409-2722391	~200kb	chr11:2719948-2722259	~200kb	match (300Mb ICR)
SLC22A18AS	SLC22A18AS	solute carrier family 22 member 18 antisense	11p15.4	protein-coding	chr11:2924523-2925769	12	S-	M		otago/gi
KCNQ1	KCNQ1	potassium voltage-gated channel subfamily Q member 1	11p15.5-p15.4	protein-coding	chr11:2753818-2753951	3	S-	M		otago/gi	chr11:2719463-2720701	~30kb	chr11:2719948-2722259	<50kb	match (300Mb ICR)
KCNQ1OT1					chr11:2753818-2753951	3	S-	P	M	otago/gi	chr11:2720918-2721384	~30kb
KCNQ1DN					chr11:2753818-2753951	3	S-	M		otago/gi	chr11:2721409-2722391	~30kb
RHOBTB3	RHOBTB3	Rho related BTB domain containing 3	5q15	protein-coding	chr5:95066568-95067312	10	S+	P	M	otago	chr5:101119036-101119767	~50000kb	chr5:58333774-58336554	~50000kb	no match
FASTK	FASTK	Fas activated serine/threonine kinase	7q36.1	protein-coding	chr7:150778332-150779391	16	S-	M		gi	chr7:150901477-150901734	~100kb	chr7:154862719-154863382	~5000kb	no match (~500Mb)
HOXC4	HOXC4	homeobox C4	12q13.13	protein-coding	chr12:54422127-54422489	5	S-	M		gi	chr12:56329296-56329910	~2000kb	NA		no match (~500Mb)
HOXC4					chr12:54446019-54446577	10	S+			gi
LRP1	LRP1	LDL receptor related protein 1	12q13.3	protein-coding	chr12:57587701-57588351	11	S+			gi	chr12:56329296-56329910	~1000kb	NA		no match (~1000Mb)
MIR1228					chr12:57587701-57588351
SMOC1	SMOC1	SPARC related modular calcium binding 1	14q24.2	protein-coding	chr14:70316621-70317240	8	S-	M		gi	chr14:34269924-34270854 / chr14:101144141-101145037	~30000kb	chr14:101275427-101278058	~30000kb	no match (5000Mb)
CD81	CD81	CD81 molecule	11p15.5	protein-coding	chr11:2397201-2398139	21	S-	not imprinted in human		otago/gi	chr11:2154333-2155111 / chr11:2719463-2720701	~200kb	chr11:2168333-2169768	~200kb	match (300Mb ICR)
DHCR7	DHCR7	7-dehydrocholesterol reductase	11q13.4	protein-coding	chr11:71146096-71146832	5	S+	not imprinted in human		gi	chr11:65352770-65352853 / chr11:78614206-78614708	~5000kb			match DHCR7
EIF2C2 (AGO2)	EIF2C2	argonaute 2, RISC catalytic component	8q24.3	protein-coding	chr8:141567390-141567780	2	S-				chr8:141108340-141110568	~500kb	chr8:141108147-141111081	~500kb	no match (~100Mb)
EIF2C2 (AGO2)					chr8:141629513-141629877	3	S-				chr8:141108340-141110568	~500kb	chr8:141108147-141111081	~500kb	no match (~100Mb)
SGK2	SGK2	SGK2, serine/threonine kinase 2	20q13.12	protein-coding	chr20:42213292-42213730	2	S+	P		gi	chr20:42142236-42144440	~100kb	chr20:42142365-42144040	~100kb	no match (~10Mb)
The DMRs found in our study that were identified overlapping ICR and/or located near or within regions controlling imprinted gene expression (ICR) are listed. The methylation variations between the groups of women are expressed as follows: S or FS represent the groups, current smoker or former smokers respectively, where the variations were observed. The “+” and “-“ respectively correspond to an …
References:
Court F, Tayama C, Romanelli V, Martin-Trujillo A, Iglesias-Platas I, Okamura K, Sugahara N, Simón C, Moore H, Harness JV, Keirstead H, Sanchez-Mut JV, Kaneki E, Lapunzina P, Soejima H, Wake N, Esteller M, Ogata T, Hata K, Nakabayashi K, Monk D. Genome-wide parent-of-origin DNA methylation analysis reveals the intricacies of human imprinting and suggests a germline methylation-independent mechani…
Pervjakova N, Kasela S, Morris AP, Kals M, Metspalu A, Lindgren CM, Salumets A, Mägi R. Imprinted genes and imprinting control regions show predominant intermediate methylation in adult somatic tissues. Epigenomics. 2016 Jun;8(6):789-99. doi: 10.2217/epi.16.8.
Wei, Y., Su, J., Liu, H., Lv, J., Wang, F., Yan, H., Wen, Y., Liu, H., Wu, Q., Zhang, Y., 2014. MetaImprint: an information repository of mammalian imprinted genes.
